# Sphingolipid-driven interleaflet coupling orchestrates Rho-GTPase recruitment to nanodomains for signal activation in plants

**DOI:** 10.1101/2025.11.06.686946

**Authors:** Matheus Montrazi, Arthur Poitout, Camille Depenveiller, Vincent Bayle, Minoru Nagano, Adiilah Mamode Cassim, Marie-Dominique Jolivet, Jean-Bernard Fiche, Catherine Sarazin, Laetitia Fouillen, Françoise Simon-Plas, Jean-Marc Crowet, Yvon Jaillais, Sébastien Mongrand, Alexandre Martinière, Yohann Boutté

## Abstract

Biological membranes are both laterally heterogeneous and asymmetrical across leaflets, yet how this asymmetry contributes to signal transduction remains unclear. Here we show that sphingolipid-driven interleaflet coupling coordinates nanodomain organization and Rho-GTPase activation in plants. Using molecular dynamics simulations, super-resolution and single-molecule imaging, quantitative genetics, and biochemistry, we find that very long acyl chain (VLCFA)–containing sphingolipids in the outer leaflet interdigitate with phosphatidylserine (PS) in the inner leaflet, forming a vertical molecular bridge that organizes PS into nanodomains. This coupling promotes recruitment and activation of the Rho-GTPase ROP6 in response to auxin, whereas disruption of VLCFA synthesis or sphingolipid composition disperses PS and ROP6 nanodomains, impairing cytoskeletal reorganization and directional growth. Our findings reveal interleaflet coupling as a fundamental organizing principle linking membrane asymmetry to signaling, providing a conceptual framework for spatial and temporal control of signal transduction across eukaryotic membranes.

---

Cell signaling is a pivotal process that enables organisms to respond with precision to environmental and developmental *stimuli*. At the molecular level, biochemical information is transmitted through tightly regulated reactions in time and space. This is exemplified by the lateral organization of the receptors, co-receptors and their downstream effectors within nanoscale signaling platforms, also designated as nanodomains^1,2^ at the plasma membrane (PM). This spatial organization within the plane of the membrane is crucial for initiation of cell signaling but also to generate signal specificity^3,4^. While lipid nanodomains can be studied using *in vitro* systems, experimental evidence on how these nanodomains are formed and maintained *in vivo* remains scarce^5–9^. It has recently been demonstrated by means of experimental and molecular dynamics simulations that lipids located in one leaflet of the membrane have the capacity to interact, and in certain cases even interdigitate, with other lipids located in the opposite leaflet (i.e. the fatty acyl chains of facing membrane leaflets interact together resembling the fingers of opposing hands being locked together)^5,10–14^. This organization process, which is known as transbilayer or interleaflet coupling^15^, has been shown to impact the lateral organization of lipids in *in vitro* systems^5^. Thus, interleaflet coupling may function as an anchoring mechanism for lateral lipid partitioning, thereby potentially regulating membrane nanodomain organization and consequently cell signaling processes^5–9^.

In plants, the phytohormone auxin has been the focus of extensive research and is considered a core component of plant development and adaptation to environmental constraints. Nuclear auxin signaling triggers the transcription of auxin-responsive genes through the TRANSPORT INHIBITOR RESPONSE1 (TIR1)/AUXIN SIGNALING F□BOX (AFBs) pathway^16,17^. Apart from this transcriptional pathway, auxin activates a PM pathway through the TRANSMEMBRANE KINASE1 (TMK1) and its co-receptors to produce a rapid cell response involving protein phosphorylation and the activation of Rho-like small GTPases Rho-Of-Plants (ROP) proteins^18–24^. Upon auxin, a fraction of ROP6 proteins re-localizes in nanodomains, at the inner leaflet of the PM, that are required to trigger auxin-signaling in roots, including regulation of cytoskeleton dynamics, vesicular trafficking and PM localization of PIN2 auxin carriers^3,24^. The formation of ROP6 nanodomains in roots is subject to direct regulation by anionic lipids, with phosphatidylserine (PS) being a notable example of this regulatory mechanism^24^. It has been established that PS form constitutive nanodomains at the inner leaflet of the PM that recruit ROP6 upon auxin through a lysine/arginine motif contained in ROP6 C-terminal tail^24^. Single molecule imaging showed that about 50% of PS sensors localize in these nanodomains, where they are immobile^24^. However, how PS nanodomains are formed, and how PS molecules are blocked from diffusing in the PM remain unknown.

It is noteworthy that a distinctive feature of plant PS, in contrast to other kingdoms, is the presence of a very-long-chain fatty acid (VLCFA) with a carbon chain length of up to 24 atoms (C24)^25–27^. With the exception of PS in plants, VLCFAs are found in sphingolipids in substantial quantities, a feature shared between animals, yeasts and plants^28–34^. In both animals and plants, sphingolipids are predominantly present in the outer leaflet of the plasma membrane, while PS is located in the inner leaflet^35–43^. In accordance with the interleaflet coupling postulate, the presence of VLCFAs in the plant’s PS and sphingolipid pools has the potential to induce an orthogonal organization of the membrane. We hypothesize that this organization could stabilize PS at the PM and directly control auxin-mediated ROP6 signaling nanodomains. The potential role of this novel conceptual paradigm in auxin signaling was investigated in this study through a multidisciplinary combination of *in vivo* advanced super-resolution microscopy and computational molecular dynamics simulations.
