## Supplementary material for "Sphingolipid-driven interleaflet coupling orchestrates Rho-GTPase recruitment to nanodomains for signal activation in plants": Table 1

### Sheet: Feuil1
	Lipids	Common names
	PIPC	PC(16:0/18:2(9Z,12Z))
	PWPC	PC(16:0/18:3(9Z,12Z,15Z))
	SXGA	GIPCA(t18:0(1OH,3OH,4OH)/h24:0(2OH))
	SNGA	GIPCA(t18:0(1OH,3OH,4OH)/h24:1(15Z)(2OH))
	SPGA	GIPCA(t18:0(1OH,3OH,4OH)/h16:0(2OH))
	SSGA	GIPCA(t18:0(1OH,3OH,4OH)/h18:0(2OH))
	IXPS	PS(18:2(9Z,12Z)/24:0)
	WXPS	PS(18:3(9Z,12Z,15Z)/24:0)
	IPPS	PS(18:2(9Z,12Z)/16:0)
	WPPS	PS(18:3(9Z,12Z,15Z)/16:0)
	SITO	Sitosterol
