## Supplementary material for "Sphingolipid-driven interleaflet coupling orchestrates Rho-GTPase recruitment to nanodomains for signal activation in plants": Table 2

### Sheet: Detailled
	Composition		PIPC	PWPC	SXGA	SNGA	SPGA	SSGA	IXPS	WXPS	IPPS	WPPS	SITO	ns	Area (nm²)	CI
GIPC long	C1	outer	20	10	14	26							32	250	48.467	1.57673
		inner	20	10	14	26							32
GIPC short	C2	outer	22	10			14	26					32	250	47.7	0.4
		inner	22	10			14	26					32
GIPC short	C3	outer	20	10			14	26					32	250	46.4401	0.39785
		inner	20	10			14	26					32
PS long	C1	outer	30	20					8	8			32	100	48.6539	0.90077
		inner	30	20					8	8			32
PS short	C1	outer	30	20							8	8	32	100	47.9414	0.38531
		inner	30	20							8	8	32
PS long	C2	outer	28	20					8	8			32	100	47.4	0.5
		inner	28	20					8	8			32
PS short	C3	outer	28	20							8	8	32	100	46.5	0.3
		inner	28	20							8	8	32
GIPC long / PS long	C1	outer	20	10	14	26							32	2000	48.5	0.1
		inner	30	20					8	8			32
GIPC long / PS short	C1	outer	20	10	14	26							32	2000	48.2	0.3
		inner	30	20							8	8	32
GIPC short / PS long	C2	outer	22	10			14	26					32	2000	47	0.2
		inner	28	20					8	8			32
GIPC short / PS short	C3	outer	21	10			14	26					32	2000	46.1	0.2
		inner	28	20							8	8	32

### Sheet: Synthesis Area
			Area (nm²)	Area (nm²)	Area (nm²)
		Composition	outer symmetric	inner symmetric	asymmetric
	GIPC long / PS long	C1	48,5 +- 1,6	48,7 +- 0,9	48,5 +- 0,1
	GIPC long / PS short	C1	48,5 +- 1,6	47,9 +- 0,4	48,2 +- 0,3
	GIPC short / PS long	C2	47,7 +- 0,4	47,4 +-0,5	47,0 +- 0,2
	GIPC short / PS short	C3	46,4 +- 0,4	46,5 +- 0,3	46,1 +- 0,2
